# scSpatialSIM: a simulator of spatial single-cell molecular data

**DOI:** 10.1101/2024.02.08.579486

**Authors:** Alex C Soupir, Julia Wrobel, Jordan H. Creed, Oscar E Ospina, Christopher M Wilson, Brandon J Manley, Lauren C. Peres, Brooke L Fridley

## Abstract

**Background:** Spatial molecular data is increasingly being generated in biological tissue studies to increase our understanding of cell infiltration and spatial architecture of tissues. Examples of technologies used to study the spatial contexture of tissues are single-cell protein expression assays and spatial transcriptomics. The increased use of spatial biology technologies has also resulted in an increase in the development of statistical methods to describe the spatial landscape in tissues. Due to the lack of consensus on “gold standard” statistical approaches for assessing the spatial contexture of tissues, we created an R package, *scSpatialSIM*, to assess different statistical and bioinformatic methods. *scSpatialSIM* allows users to simulate single-cell molecular data to mimic real tissues at scale, clustering of cell types, and co-clustering / co-localization of two or more cell types. *scSpatialSIM* also contains functions that give users the ability to simulate quantitative distributions for positive and negative cells (e.g., gene expression, fluorescence intensity).

**Results:** We demonstrate that *scSpatialSIM* allows users to easily simulate various kernel densities of probability distributions used to create the marked point pattern – points distributed in space with either numeric or categorical features. Using *scSpatialSIM*, we used four univariate spatial simulation scenarios to compare three different measures for spatial clustering (Ripley’s K(*r*), nearest neighbor G(*r*), and pair correlation g(*r*)). We found that Ripley’s K(*r*) identifies the most radii with significant clustering in all four scenarios. Nearest neighbor G(*r*) only identified all samples as significantly clustered at one radius (*r* = 0.07) in one simulation scenario (high abundance large cluster size). Pair correlation g(*r*) was better able to detect significant clustering at low radii when abundance was low.

**Conclusions:** Vignettes developed for *scSpatialSIM* cover the creation of single-type and multi-type spatial single-cell molecular data, as well as how these simulated data can be used with other R packages, such as *spatialTIME*, to derive spatial statistics. Development of this package is crucial for furthering our understanding of the power of existing methods and the development of novel applications to assess the spatial contexture of tissues by providing an objective platform for simulating spatial single-cell molecular data.
