## Supplementary material for "scSpatialSIM: a simulator of spatial single-cell molecular data": Table 1

### Sheet: Table 1
Table 1: Number of radii identified as having significant clustering for each spatial summary function in simulation scenarios.
			Ripley's K(r)		Pair Correlation K'(r)		Nearest Neighbor G(r)
Study	Kernel Density	Kernel Variance	Most significant	100% samples significant	Most significant	100% samples significant	Most significant	100% samples significant
Scenario 1	High	Low	36	24	9	8	0	0
Scenario 2	High	High	23	46	4	25	0	1
Scenario 3	Low	Low	38	0	13	0	0	0
Scenario 4	Low	High	40	0	10	0	0	0
